# Major sex differences in allele frequencies for X chromosome variants in the 1000 Genomes Project data

**DOI:** 10.1101/2021.10.27.466015

**Authors:** Zhong Wang, Lei Sun, Andrew D. Paterson

## Abstract

An unexpectedly high proportion of SNPs on the X chromosome in the 1000 Genomes Project phase 3 data were identified with significant sex differences in minor allele frequencies (sdMAF). sdMAF persisted for many of these SNPs in the recently released high coverage whole genome sequence, and it was consistent between the five super-populations. Among the 245,825 common biallelic SNPs in phase 3 data presumed to be high quality, 2,039 have genome-wide significant sdMAF (p-value <5e-8). sdMAF varied by location: (NPR)=0.83%, pseudo-autosomal region (PAR1)=0.29%, PAR2=13.1%, and PAR3=0.85% of SNPs had sdMAF, and they were clustered at the NPR-PAR boundaries, among others. sdMAF at the NPR-PAR boundaries are biologically expected due to sex-linkage, but have generally been ignored in association studies. For comparison, similar analyses found only 6, 1 and 0 SNPs with significant sdMAF on chromosomes 1, 7 and 22, respectively. Future X chromosome analyses need to take sdMAF into account.

---

After the striking observation that the X chromosome was excluded from most genome-wide association studies (GWAS) (1), there has been a slow increase in the incorporation of the X chromosome. Several association methods have recently been developed for the X chromosome (2-6). However, these X chromosome specific downstream methods, similar to those developed for the autosomes, typically presume high quality data and implicitly assume that there is no sex difference in minor allele frequency (sdMAF).

Most genotype calling, imputation and sequence analyses of X chromosomal variants apply methods and tools that were developed for the autosomes (1, 3). However, there are reports that genotype missing rate is higher for SNPs on the X chromosome than autosomes (1, 3). In the non-pseudoautosomal region (NPR) of the X chromosome males are hemizygous, meaning that the intensity of allele signals from genotyping arrays, or the number of reads from sequencing, is half that of females. This may result in variant positions having higher missing rates for males than females.

In addition to higher missing rates for variants on the X chromosome, the two pseudo-autosomal regions (PARs), PAR1 and PAR2, create further challenges for the analysis at the boundaries between PARs and NPR. Because there is no recombination of NPR, but PAR1 and PAR2 recombine, variants in PARs close to the PAR-NPR boundaries are linked to variants in NPR of the X and Y chromosomes in a sex-specific fashion. Although the effects of sex-specific recombination rates in PAR1 and PAR2 on linkage have been examined for non-parametric linkage analysis of affected sibpairs (7), the implications for X chromosomal data collected for association studies have not been well explored. The controversial XTR/PAR3 in Xq21.3 (8) adds further complexity as it is embedded in the non-pseudoautosomal region.

Recently, sex-differences in allele frequency in PAR1 and PAR2 were described using the African super-population from the phase 3 data of the 1000 Genome Project (9), but the rest of the X chromosome and other four super-populations of the 1000 Genome Project were not examined. Evolutionary dynamics, including recombination within the PAR regions, were reasoned as a major contributing factor to sdMAF, but genotyping errors or the agreement with the high coverage data were not examined.

We hypothesize that sex difference in MAF exists across the X chromosome in human populations, including NPR and at the boundaries between NPR and PAR1, PAR2 and PAR3, and it is more prevalent in low-coverage whole genome sequence data. We use publicly available phase 3 data from the 1000 Genomes Project to test for sdMAF across the five super-populations. We compare the results with the recently released high coverage whole genome sequence to determine whether genotyping error is contributory. Better understanding of the different sources of sdMAF is critical to developing X chromosome-suitable analytical strategies, from improved data collection and imputation to more robust association methods for variants on the X chromosome.
