## Supplementary material for "Major sex differences in allele frequencies for X chromosome variants in the 1000 Genomes Project data": Dataset S1

### Sheet: combined_extmSNP
	SNP	CHR	POS	REGION	A1	A2	Superpopulation	SEX	A1A1 count	A1A2 count	A2A2 count	A1 count	A2 count	AF of A1	AF of A2	MA	HWD.delta	HWE.p	sdMAF	sdMAF.p
1	rs10803097	1	243050350	NA	C	T	ALL	F	582	495	194	1659	883	0.652636	0.347364	NA	NA	NA	NA	NA
2	rs10803097	1	243050350	NA	C	T	ALL	M	233	807	193	1273	1193	0.516221	0.483779	NA	NA	NA	NA	NA
3	rs10803097	1	243050350	NA	C	T	ALL	Both	815	1302	387	2932	2076	0.585463	0.414537	A2	NA	NA	-0.136415	2.14772e-25
4	rs10803097	1	243050350	NA	C	T	EAS	F	90	126	44	306	214	0.588462	0.411538	NA	-0.000133136	0.992927	NA	NA
5	rs10803097	1	243050350	NA	C	T	EAS	M	5	193	46	203	285	0.415984	0.584016	NA	-0.152551	1.03383e-22	NA	NA
6	rs10803097	1	243050350	NA	C	T	EAS	Both	95	319	90	509	499	0.50496	0.49504	NA	-0.0664929	2.34892e-09	-0.172478	1.36525e-11
7	rs10803097	1	243050350	NA	C	T	EUR	F	56	125	82	237	289	0.45057	0.54943	NA	0.00991412	0.516036	NA	NA
8	rs10803097	1	243050350	NA	C	T	EUR	M	3	163	74	169	311	0.352083	0.647917	NA	-0.111463	3.74499e-14	NA	NA
9	rs10803097	1	243050350	NA	C	T	EUR	Both	59	288	156	406	600	0.403579	0.596421	NA	-0.0455794	2.16755e-05	-0.098487	0.000273828
10	rs10803097	1	243050350	NA	C	T	AFR	F	273	66	3	612	72	0.894737	0.105263	NA	-0.0023084	0.650357	NA	NA
11	rs10803097	1	243050350	NA	C	T	AFR	M	135	179	5	449	189	0.703762	0.296238	NA	-0.0720831	6.60139e-10	NA	NA
12	rs10803097	1	243050350	NA	C	T	AFR	Both	408	245	8	1061	261	0.802572	0.197428	NA	-0.026875	1.29647e-05	-0.190975	1.37155e-24
13	rs10803097	1	243050350	NA	C	T	AMR	F	73	83	21	229	125	0.646893	0.353107	NA	-0.00604073	0.724963	NA	NA
14	rs10803097	1	243050350	NA	C	T	AMR	M	17	132	21	166	174	0.488235	0.511765	NA	-0.138374	5.17256e-13	NA	NA
15	rs10803097	1	243050350	NA	C	T	AMR	Both	90	215	42	395	299	0.569164	0.430836	NA	-0.064582	9.29573e-07	-0.158657	2.881e-07
16	rs10803097	1	243050350	NA	C	T	SAS	F	90	95	44	275	183	0.600437	0.399563	NA	0.0324889	0.0404354	NA	NA
17	rs10803097	1	243050350	NA	C	T	SAS	M	73	140	47	286	234	0.55	0.45	NA	-0.0217308	0.156849	NA	NA
18	rs10803097	1	243050350	NA	C	T	SAS	Both	163	235	91	561	417	0.57362	0.42638	NA	0.00429385	0.697852	-0.0504367	0.115867
19	rs1819043	1	202432002	NA	A	G	ALL	F	386	516	369	1288	1254	0.506688	0.493312	NA	NA	NA	NA	NA
20	rs1819043	1	202432002	NA	A	G	ALL	M	149	718	366	1016	1450	0.412003	0.587997	NA	NA	NA	NA	NA
21	rs1819043	1	202432002	NA	A	G	ALL	Both	535	1234	735	2304	2704	0.460064	0.539936	A1	NA	NA	0.0946844	1.22884e-11
22	rs1819043	1	202432002	NA	A	G	EAS	F	22	95	143	139	381	0.267308	0.732692	NA	0.013162	0.278536	NA	NA
23	rs1819043	1	202432002	NA	A	G	EAS	M	1	116	127	118	370	0.241803	0.758197	NA	-0.0543705	3.61305e-06	NA	NA
24	rs1819043	1	202432002	NA	A	G	EAS	Both	23	211	270	257	751	0.25496	0.74504	NA	-0.0193698	0.022066	0.0255044	0.323099
25	rs1819043	1	202432002	NA	A	G	EUR	F	65	141	57	271	255	0.515209	0.484791	NA	-0.0182922	0.234954	NA	NA
26	rs1819043	1	202432002	NA	A	G	EUR	M	3	178	59	184	296	0.383333	0.616667	NA	-0.134444	1.24119e-18	NA	NA
27	rs1819043	1	202432002	NA	A	G	EUR	Both	68	319	116	455	551	0.452286	0.547714	NA	-0.069374	3.36872e-10	0.131876	2.43207e-07
28	rs1819043	1	202432002	NA	A	G	AFR	F	229	104	9	562	122	0.821637	0.178363	NA	-0.00549742	0.487854	NA	NA
29	rs1819043	1	202432002	NA	A	G	AFR	M	110	191	18	411	227	0.644201	0.355799	NA	-0.0701669	4.56029e-08	NA	NA
30	rs1819043	1	202432002	NA	A	G	AFR	Both	339	295	27	973	349	0.736006	0.263994	NA	-0.0288456	0.000135167	0.177437	9.26451e-17
31	rs1819043	1	202432002	NA	A	G	AMR	F	35	78	64	148	206	0.418079	0.581921	NA	0.02295	0.209476	NA	NA
32	rs1819043	1	202432002	NA	A	G	AMR	M	5	99	66	109	231	0.320588	0.679412	NA	-0.0733651	1.12466e-05	NA	NA
33	rs1819043	1	202432002	NA	A	G	AMR	Both	40	177	130	257	437	0.370317	0.629683	NA	-0.0218609	0.080746	0.0974909	0.00448641
34	rs1819043	1	202432002	NA	A	G	SAS	F	35	98	96	168	290	0.366812	0.633188	NA	0.0182872	0.233463	NA	NA
35	rs1819043	1	202432002	NA	A	G	SAS	M	30	134	96	194	326	0.373077	0.626923	NA	-0.0238018	0.100817	NA	NA
36	rs1819043	1	202432002	NA	A	G	SAS	Both	65	232	192	362	616	0.370143	0.629857	NA	-0.00408162	0.698648	-0.0062647	0.839026
37	rs78984847	7	72053830	NA	C	T	ALL	F	538	720	13	1796	746	0.70653	0.29347	NA	NA	NA	NA	NA
38	rs78984847	7	72053830	NA	C	T	ALL	M	742	478	13	1962	504	0.79562	0.20438	NA	NA	NA	NA	NA
39	rs78984847	7	72053830	NA	C	T	ALL	Both	1280	1198	26	3758	1250	0.750399	0.249601	A2	NA	NA	0.0890901	3.47398e-18
40	rs78984847	7	72053830	NA	C	T	EAS	F	107	146	7	360	160	0.692308	0.307692	NA	-0.0677515	2.92073e-07	NA	NA
41	rs78984847	7	72053830	NA	C	T	EAS	M	145	94	5	384	104	0.786885	0.213115	NA	-0.0249261	0.0202439	NA	NA
42	rs78984847	7	72053830	NA	C	T	EAS	Both	252	240	12	744	264	0.738095	0.261905	NA	-0.0447846	1.98205e-07	0.0945776	7.6612e-05
43	rs78984847	7	72053830	NA	C	T	EUR	F	100	162	1	362	164	0.688213	0.311787	NA	-0.0934089	1.66883e-12	NA	NA
44	rs78984847	7	72053830	NA	C	T	EUR	M	134	102	4	370	110	0.770833	0.229167	NA	-0.0358507	0.00166619	NA	NA
45	rs78984847	7	72053830	NA	C	T	EUR	Both	234	264	5	732	274	0.727634	0.272366	NA	-0.0642428	3.59123e-13	0.0826204	0.000305759
46	rs78984847	7	72053830	NA	C	T	AFR	F	165	177	0	507	177	0.741228	0.258772	NA	-0.0669629	1.0735e-10	NA	NA
47	rs78984847	7	72053830	NA	C	T	AFR	M	206	113	0	525	113	0.822884	0.177116	NA	-0.0313701	0.000120909	NA	NA
48	rs78984847	7	72053830	NA	C	T	AFR	Both	371	290	0	1032	290	0.780635	0.219365	NA	-0.0481208	5.02258e-13	0.0816559	1.76314e-05
49	rs78984847	7	72053830	NA	C	T	AMR	F	71	101	5	243	111	0.686441	0.313559	NA	-0.0700709	1.48345e-05	NA	NA
50	rs78984847	7	72053830	NA	C	T	AMR	M	90	79	1	259	81	0.761765	0.238235	NA	-0.0508737	0.000257153	NA	NA
51	rs78984847	7	72053830	NA	C	T	AMR	Both	161	180	6	502	192	0.723343	0.276657	NA	-0.0592481	3.48594e-08	0.075324	0.00752241
52	rs78984847	7	72053830	NA	C	T	SAS	F	95	134	0	324	134	0.707424	0.292576	NA	-0.085601	3.88437e-10	NA	NA
53	rs78984847	7	72053830	NA	C	T	SAS	M	167	90	3	424	96	0.815385	0.184615	NA	-0.0225444	0.0157406	NA	NA
54	rs78984847	7	72053830	NA	C	T	SAS	Both	262	224	3	748	230	0.764826	0.235174	NA	-0.0491718	1.49125e-09	0.107961	1.79478e-06
55	rs6968828	7	27223563	NA	G	T	ALL	F	330	592	349	1252	1290	0.492526	0.507474	NA	NA	NA	NA	NA
56	rs6968828	7	27223563	NA	G	T	ALL	M	222	633	378	1077	1389	0.43674	0.56326	NA	NA	NA	NA	NA
57	rs6968828	7	27223563	NA	G	T	ALL	Both	552	1225	727	2329	2679	0.465056	0.534944	A1	NA	NA	0.0557859	8.14222e-05
58	rs6968828	7	27223563	NA	G	T	EAS	F	74	118	68	266	254	0.511538	0.488462	NA	0.0229438	0.138708	NA	NA
59	rs6968828	7	27223563	NA	G	T	EAS	M	48	114	82	210	278	0.430328	0.569672	NA	0.0115392	0.462174	NA	NA
60	rs6968828	7	27223563	NA	G	T	EAS	Both	122	232	150	476	532	0.472222	0.527778	NA	0.0190697	0.0858416	0.0812106	0.0122292
61	rs6968828	7	27223563	NA	G	T	EUR	F	58	117	88	233	293	0.442966	0.557034	NA	0.0243136	0.110044	NA	NA
62	rs6968828	7	27223563	NA	G	T	EUR	M	37	124	79	198	282	0.4125	0.5875	NA	-0.0159896	0.306714	NA	NA
63	rs6968828	7	27223563	NA	G	T	EUR	Both	95	241	167	431	575	0.428429	0.571571	NA	0.00531503	0.626408	0.0304658	0.332152
64	rs6968828	7	27223563	NA	G	T	AFR	F	113	163	66	389	295	0.568713	0.431287	NA	0.00697437	0.598995	NA	NA
65	rs6968828	7	27223563	NA	G	T	AFR	M	77	168	74	322	316	0.504702	0.495298	NA	-0.013345	0.340346	NA	NA
66	rs6968828	7	27223563	NA	G	T	AFR	Both	190	331	140	711	611	0.537821	0.462179	NA	-0.00180868	0.851602	0.0640113	0.0185928
67	rs6968828	7	27223563	NA	G	T	AMR	F	42	77	58	161	193	0.454802	0.545198	NA	0.030443	0.102381	NA	NA
68	rs6968828	7	27223563	NA	G	T	AMR	M	29	93	48	151	189	0.444118	0.555882	NA	-0.0266522	0.159251	NA	NA
69	rs6968828	7	27223563	NA	G	T	AMR	Both	71	170	106	312	382	0.449568	0.550432	NA	0.00249981	0.850736	0.0106846	0.777839
70	rs6968828	7	27223563	NA	G	T	SAS	F	43	117	69	203	255	0.443231	0.556769	NA	-0.00868118	0.594489	NA	NA
71	rs6968828	7	27223563	NA	G	T	SAS	M	31	134	95	196	324	0.376923	0.623077	NA	-0.0228402	0.116842	NA	NA
72	rs6968828	7	27223563	NA	G	T	SAS	Both	74	251	164	399	579	0.407975	0.592025	NA	-0.0151147	0.166412	0.0663084	0.0294674
73	rs9610713	22	37728491	NA	T	C	ALL	F	363	590	318	1316	1226	0.517703	0.482297	NA	NA	NA	NA	NA
74	rs9610713	22	37728491	NA	T	C	ALL	M	410	591	232	1411	1055	0.572182	0.427818	NA	NA	NA	NA	NA
75	rs9610713	22	37728491	NA	T	C	ALL	Both	773	1181	550	2727	2281	0.544529	0.455471	A2	NA	NA	0.0544791	0.000149897
76	rs9610713	22	37728491	NA	T	C	EAS	F	60	111	89	231	289	0.444231	0.555769	NA	0.0334283	0.0290197	NA	NA
77	rs9610713	22	37728491	NA	T	C	EAS	M	68	132	44	268	220	0.54918	0.45082	NA	-0.0229105	0.148323	NA	NA
78	rs9610713	22	37728491	NA	T	C	EAS	Both	128	243	133	499	509	0.49504	0.50496	NA	0.00890397	0.423912	0.10495	0.000901187
79	rs9610713	22	37728491	NA	T	C	EUR	F	88	112	63	288	238	0.547529	0.452471	NA	0.0348133	0.0226731	NA	NA
80	rs9610713	22	37728491	NA	T	C	EUR	M	78	117	45	273	207	0.56875	0.43125	NA	0.00152344	0.923343	NA	NA
81	rs9610713	22	37728491	NA	T	C	EUR	Both	166	229	108	561	445	0.557654	0.442346	NA	0.0190418	0.0834032	0.0212215	0.512794
82	rs9610713	22	37728491	NA	T	C	AFR	F	82	170	90	334	350	0.488304	0.511696	NA	0.00132519	0.921867	NA	NA
83	rs9610713	22	37728491	NA	T	C	AFR	M	92	168	59	352	286	0.551724	0.448276	NA	-0.0159983	0.247961	NA	NA
84	rs9610713	22	37728491	NA	T	C	AFR	Both	174	338	149	686	636	0.518911	0.481089	NA	-0.00603084	0.534535	0.06342	0.0188959
85	rs9610713	22	37728491	NA	T	C	AMR	F	85	79	13	249	105	0.70339	0.29661	NA	-0.0145313	0.354117	NA	NA
86	rs9610713	22	37728491	NA	T	C	AMR	M	110	45	15	265	75	0.779412	0.220588	NA	0.0395761	0.00268836	NA	NA
87	rs9610713	22	37728491	NA	T	C	AMR	Both	195	124	28	514	180	0.740634	0.259366	NA	0.0134209	0.193101	0.0760219	0.0262726
88	rs9610713	22	37728491	NA	T	C	SAS	F	48	118	63	214	244	0.467249	0.532751	NA	-0.00871456	0.596269	NA	NA
89	rs9610713	22	37728491	NA	T	C	SAS	M	62	129	69	253	267	0.486538	0.513462	NA	0.00174186	0.910484	NA	NA
90	rs9610713	22	37728491	NA	T	C	SAS	Both	110	247	132	467	511	0.477505	0.522495	NA	-0.00306226	0.786071	0.0192896	0.543527
91	rs9607270	22	35912547	NA	G	A	ALL	F	295	627	349	1217	1325	0.478757	0.521243	NA	NA	NA	NA	NA
92	rs9607270	22	35912547	NA	G	A	ALL	M	353	604	276	1310	1156	0.531225	0.468775	NA	NA	NA	NA	NA
93	rs9607270	22	35912547	NA	G	A	ALL	Both	648	1231	625	2527	2481	0.504593	0.495407	A2	NA	NA	0.0524678	0.000222444
94	rs9607270	22	35912547	NA	G	A	EAS	F	82	121	57	285	235	0.548077	0.451923	NA	0.0149963	0.328936	NA	NA
95	rs9607270	22	35912547	NA	G	A	EAS	M	71	122	51	264	224	0.540984	0.459016	NA	-0.00167966	0.915854	NA	NA
96	rs9607270	22	35912547	NA	G	A	EAS	Both	153	243	108	549	459	0.544643	0.455357	NA	0.00693559	0.530122	-0.00709332	0.823431
97	rs9607270	22	35912547	NA	G	A	EUR	F	47	136	80	230	296	0.437262	0.562738	NA	-0.0124911	0.410365	NA	NA
98	rs9607270	22	35912547	NA	G	A	EUR	M	64	114	62	242	238	0.504167	0.495833	NA	0.0124826	0.439182	NA	NA
99	rs9607270	22	35912547	NA	G	A	EUR	Both	111	250	142	472	534	0.469185	0.530815	NA	0.000541483	0.961109	0.0669043	0.0335501
100	rs9607270	22	35912547	NA	G	A	AFR	F	58	167	117	283	401	0.413743	0.586257	NA	-0.00159237	0.90337	NA	NA
101	rs9607270	22	35912547	NA	G	A	AFR	M	84	155	80	323	315	0.50627	0.49373	NA	0.00701398	0.616249	NA	NA
102	rs9607270	22	35912547	NA	G	A	AFR	Both	142	322	197	606	716	0.458396	0.541604	NA	0.00469879	0.626548	0.0925269	0.000759257
103	rs9607270	22	35912547	NA	G	A	AMR	F	46	92	39	184	170	0.519774	0.480226	NA	-0.010278	0.583817	NA	NA
104	rs9607270	22	35912547	NA	G	A	AMR	M	57	88	25	202	138	0.594118	0.405882	NA	-0.0176817	0.339053	NA	NA
105	rs9607270	22	35912547	NA	G	A	AMR	Both	103	180	64	386	308	0.556196	0.443804	NA	-0.012524	0.344596	0.0743436	0.0417503
106	rs9607270	22	35912547	NA	G	A	SAS	F	62	111	56	235	223	0.5131	0.4869	NA	0.0074703	0.650912	NA	NA
107	rs9607270	22	35912547	NA	G	A	SAS	M	77	125	58	279	241	0.536538	0.463462	NA	0.00828033	0.591314	NA	NA
108	rs9607270	22	35912547	NA	G	A	SAS	Both	139	236	114	514	464	0.525562	0.474438	NA	0.00803777	0.47595	0.023438	0.470734
109	.	X	2697599	PAR1	C	A	ALL	F	1254	17	0	2525	17	0.993312	0.00668765	NA	NA	NA	NA	NA
110	.	X	2697599	PAR1	C	A	ALL	M	90	1132	11	1312	1154	0.532036	0.467964	NA	NA	NA	NA	NA
111	.	X	2697599	PAR1	C	A	ALL	Both	1344	1149	11	3837	1171	0.766174	0.233826	A2	NA	NA	-0.461277	0
112	.	X	2697599	PAR1	C	A	EAS	F	257	3	0	517	3	0.994231	0.00576923	NA	-3.3284e-05	0.925454	NA	NA
113	.	X	2697599	PAR1	C	A	EAS	M	8	235	1	251	237	0.514344	0.485656	NA	-0.231763	1.34247e-47	NA	NA
114	.	X	2697599	PAR1	C	A	EAS	Both	265	238	1	768	240	0.761905	0.238095	NA	-0.0547052	1.28728e-11	-0.479887	0
115	.	X	2697599	PAR1	C	A	EUR	F	262	1	0	525	1	0.998099	0.00190114	NA	-3.61434e-06	0.975357	NA	NA
116	.	X	2697599	PAR1	C	A	EUR	M	7	233	0	247	233	0.514583	0.485417	NA	-0.235629	2.29198e-48	NA	NA
117	.	X	2697599	PAR1	C	A	EUR	Both	269	234	0	772	234	0.767396	0.232604	NA	-0.0541048	1.06065e-11	-0.483516	0
118	.	X	2697599	PAR1	C	A	AFR	F	334	8	0	676	8	0.988304	0.0116959	NA	-0.000136794	0.826763	NA	NA
119	.	X	2697599	PAR1	C	A	AFR	M	11	307	1	329	309	0.515674	0.484326	NA	-0.231437	1.58397e-61	NA	NA
120	.	X	2697599	PAR1	C	A	AFR	Both	345	315	1	1005	317	0.760212	0.239788	NA	-0.0559855	2.87707e-15	-0.47263	0
121	.	X	2697599	PAR1	C	A	AMR	F	176	1	0	353	1	0.997175	0.00282486	NA	-7.97983e-06	0.969936	NA	NA
122	.	X	2697599	PAR1	C	A	AMR	M	53	117	0	223	117	0.655882	0.344118	NA	-0.118417	7.87646e-12	NA	NA
123	.	X	2697599	PAR1	C	A	AMR	Both	229	118	0	576	118	0.829971	0.170029	NA	-0.0289098	0.000135556	-0.341293	2.68894e-80
124	.	X	2697599	PAR1	C	A	SAS	F	225	4	0	454	4	0.991266	0.00873362	NA	-7.62762e-05	0.893934	NA	NA
125	.	X	2697599	PAR1	C	A	SAS	M	11	240	9	262	258	0.503846	0.496154	NA	-0.211553	2.14493e-42	NA	NA
126	.	X	2697599	PAR1	C	A	SAS	Both	236	244	9	716	262	0.732106	0.267894	NA	-0.0533621	1.78124e-09	-0.48742	0
127	.	X	2698923	PAR1	G	A	ALL	F	1178	86	7	2442	100	0.960661	0.0393391	NA	NA	NA	NA	NA
128	.	X	2698923	PAR1	G	A	ALL	M	44	1134	55	1222	1244	0.495539	0.504461	NA	NA	NA	NA	NA
129	.	X	2698923	PAR1	G	A	ALL	Both	1222	1220	62	3664	1344	0.731629	0.268371	A2	NA	NA	-0.465122	0
130	.	X	2698923	PAR1	G	A	EAS	F	256	4	0	516	4	0.992308	0.00769231	NA	-5.91716e-05	0.900527	NA	NA
131	.	X	2698923	PAR1	G	A	EAS	M	22	218	4	262	226	0.536885	0.463115	NA	-0.198082	1.50249e-35	NA	NA
132	.	X	2698923	PAR1	G	A	EAS	Both	278	222	4	778	230	0.771825	0.228175	NA	-0.0441271	1.85339e-08	-0.455422	0
133	.	X	2698923	PAR1	G	A	EUR	F	263	0	0	526	0	1	0	NA	0	NA	NA	NA
134	.	X	2698923	PAR1	G	A	EUR	M	3	237	0	243	237	0.50625	0.49375	NA	-0.243789	1.40377e-51	NA	NA
135	.	X	2698923	PAR1	G	A	EUR	Both	266	237	0	769	237	0.764414	0.235586	NA	-0.055501	4.77746e-12	-0.49375	0
136	.	X	2698923	PAR1	G	A	AFR	F	267	70	5	604	80	0.883041	0.116959	NA	0.00094046	0.86627	NA	NA
137	.	X	2698923	PAR1	G	A	AFR	M	5	273	41	283	355	0.443574	0.556426	NA	-0.181084	3.12702e-39	NA	NA
138	.	X	2698923	PAR1	G	A	AFR	Both	272	343	46	887	435	0.670953	0.329047	NA	-0.0386803	6.65477e-06	-0.439467	1.8005e-166
139	.	X	2698923	PAR1	G	A	AMR	F	168	7	2	343	11	0.968927	0.0310734	NA	0.0103339	4.9628e-06	NA	NA
140	.	X	2698923	PAR1	G	A	AMR	M	9	156	5	174	166	0.511765	0.488235	NA	-0.208962	1.10108e-27	NA	NA
141	.	X	2698923	PAR1	G	A	AMR	Both	177	163	7	517	177	0.744957	0.255043	NA	-0.0448741	1.08436e-05	-0.457162	8.39998e-196
142	.	X	2698923	PAR1	G	A	SAS	F	224	5	0	453	5	0.989083	0.010917	NA	-0.000119182	0.867348	NA	NA
143	.	X	2698923	PAR1	G	A	SAS	M	5	250	5	260	260	0.5	0.5	NA	-0.230769	4.17649e-50	NA	NA
144	.	X	2698923	PAR1	G	A	SAS	Both	229	255	5	713	265	0.729039	0.270961	NA	-0.063195	1.50277e-12	-0.489083	0
145	rs201194898	X	9377082	NPR	T	G	ALL	F	345	926	0	1616	926	0.63572	0.36428	NA	NA	NA	NA	NA
146	rs201194898	X	9377082	NPR	T	G	ALL	M	1194	NA	39	1194	39	0.96837	0.0316302	NA	NA	NA	NA	NA
147	rs201194898	X	9377082	NPR	T	G	ALL	Both	NA	NA	NA	2810	965	0.744371	0.255629	A2	NA	NA	0.33265	0
148	rs201194898	X	9377082	NPR	T	G	EAS	F	34	226	0	294	226	0.565385	0.434615	NA	-0.188891	2.78022e-35	NA	NA
149	rs201194898	X	9377082	NPR	T	G	EAS	M	236	NA	8	236	8	0.967213	0.0327869	NA	NA	NA	NA	NA
150	rs201194898	X	9377082	NPR	T	G	EAS	Both	NA	NA	NA	530	234	0.693717	0.306283	NA	NA	NA	0.401828	8.82453e-149
151	rs201194898	X	9377082	NPR	T	G	EUR	F	103	160	0	366	160	0.695817	0.304183	NA	-0.092527	1.34579e-12	NA	NA
152	rs201194898	X	9377082	NPR	T	G	EUR	M	233	NA	7	233	7	0.970833	0.0291667	NA	NA	NA	NA	NA
153	rs201194898	X	9377082	NPR	T	G	EUR	Both	NA	NA	NA	599	167	0.781984	0.218016	NA	NA	NA	0.275016	1.12262e-49
154	rs201194898	X	9377082	NPR	T	G	AFR	F	118	224	0	460	224	0.672515	0.327485	NA	-0.107247	2.14872e-19	NA	NA
155	rs201194898	X	9377082	NPR	T	G	AFR	M	312	NA	7	312	7	0.978056	0.0219436	NA	NA	NA	NA	NA
156	rs201194898	X	9377082	NPR	T	G	AFR	Both	NA	NA	NA	772	231	0.769691	0.230309	NA	NA	NA	0.305542	2.49662e-89
157	rs201194898	X	9377082	NPR	T	G	AMR	F	49	128	0	226	128	0.638418	0.361582	NA	-0.130741	4.88016e-14	NA	NA
158	rs201194898	X	9377082	NPR	T	G	AMR	M	163	NA	7	163	7	0.958824	0.0411765	NA	NA	NA	NA	NA
159	rs201194898	X	9377082	NPR	T	G	AMR	Both	NA	NA	NA	389	135	0.742366	0.257634	NA	NA	NA	0.320405	2.91467e-45
160	rs201194898	X	9377082	NPR	T	G	SAS	F	41	188	0	270	188	0.58952	0.41048	NA	-0.168494	5.84076e-26	NA	NA
161	rs201194898	X	9377082	NPR	T	G	SAS	M	250	NA	10	250	10	0.961538	0.0384615	NA	NA	NA	NA	NA
162	rs201194898	X	9377082	NPR	T	G	SAS	Both	NA	NA	NA	520	198	0.724234	0.275766	NA	NA	NA	0.372019	1.94763e-101
163	.	X	88460295	PAR3	G	A	ALL	F	268	999	4	1535	1007	0.603855	0.396145	NA	NA	NA	NA	NA
164	.	X	88460295	PAR3	G	A	ALL	M	1107	NA	126	1107	126	0.89781	0.10219	NA	NA	NA	NA	NA
165	.	X	88460295	PAR3	G	A	ALL	Both	NA	NA	NA	2642	1133	0.699868	0.300132	A2	NA	NA	0.293955	5.50265e-176
166	.	X	88460295	PAR3	G	A	EAS	F	59	201	0	319	201	0.613462	0.386538	NA	-0.149412	2.99196e-24	NA	NA
167	.	X	88460295	PAR3	G	A	EAS	M	225	NA	19	225	19	0.922131	0.0778689	NA	NA	NA	NA	NA
168	.	X	88460295	PAR3	G	A	EAS	Both	NA	NA	NA	544	220	0.712042	0.287958	NA	NA	NA	0.30867	1.13474e-46
169	.	X	88460295	PAR3	G	A	EUR	F	70	193	0	333	193	0.63308	0.36692	NA	-0.13463	5.49788e-21	NA	NA
170	.	X	88460295	PAR3	G	A	EUR	M	224	NA	16	224	16	0.933333	0.0666667	NA	NA	NA	NA	NA
171	.	X	88460295	PAR3	G	A	EUR	Both	NA	NA	NA	557	209	0.727154	0.272846	NA	NA	NA	0.300253	5.58778e-46
172	.	X	88460295	PAR3	G	A	AFR	F	64	274	4	402	282	0.587719	0.412281	NA	-0.158279	1.34367e-33	NA	NA
173	.	X	88460295	PAR3	G	A	AFR	M	259	NA	60	259	60	0.811912	0.188088	NA	NA	NA	NA	NA
174	.	X	88460295	PAR3	G	A	AFR	Both	NA	NA	NA	661	342	0.659023	0.340977	NA	NA	NA	0.224193	6.20219e-20
175	.	X	88460295	PAR3	G	A	AMR	F	42	135	0	219	135	0.618644	0.381356	NA	-0.145432	2.38041e-16	NA	NA
176	.	X	88460295	PAR3	G	A	AMR	M	158	NA	12	158	12	0.929412	0.0705882	NA	NA	NA	NA	NA
177	.	X	88460295	PAR3	G	A	AMR	Both	NA	NA	NA	377	147	0.719466	0.280534	NA	NA	NA	0.310768	1.32197e-34
178	.	X	88460295	PAR3	G	A	SAS	F	33	196	0	262	196	0.572052	0.427948	NA	-0.183139	1.03664e-29	NA	NA
179	.	X	88460295	PAR3	G	A	SAS	M	241	NA	19	241	19	0.926923	0.0730769	NA	NA	NA	NA	NA
180	.	X	88460295	PAR3	G	A	SAS	Both	NA	NA	NA	503	215	0.700557	0.299443	NA	NA	NA	0.354871	2.81221e-71
181	.	X	88462611	PAR3	T	C	ALL	F	354	914	3	1622	920	0.63808	0.36192	NA	NA	NA	NA	NA
182	.	X	88462611	PAR3	T	C	ALL	M	1153	NA	80	1153	80	0.935118	0.0648824	NA	NA	NA	NA	NA
183	.	X	88462611	PAR3	T	C	ALL	Both	NA	NA	NA	2775	1000	0.735099	0.264901	A2	NA	NA	0.297037	1.68597e-216
184	.	X	88462611	PAR3	T	C	EAS	F	79	180	1	338	182	0.65	0.35	NA	-0.118654	4.10614e-17	NA	NA
185	.	X	88462611	PAR3	T	C	EAS	M	232	NA	12	232	12	0.95082	0.0491803	NA	NA	NA	NA	NA
186	.	X	88462611	PAR3	T	C	EAS	Both	NA	NA	NA	570	194	0.746073	0.253927	NA	NA	NA	0.30082	5.20115e-51
187	.	X	88462611	PAR3	T	C	EUR	F	69	194	0	332	194	0.631179	0.368821	NA	-0.136029	2.6331e-21	NA	NA
188	.	X	88462611	PAR3	T	C	EUR	M	221	NA	19	221	19	0.920833	0.0791667	NA	NA	NA	NA	NA
189	.	X	88462611	PAR3	T	C	EUR	Both	NA	NA	NA	553	213	0.721932	0.278068	NA	NA	NA	0.289655	2.66696e-39
190	.	X	88462611	PAR3	T	C	AFR	F	83	259	0	425	259	0.621345	0.378655	NA	-0.14338	1.84571e-29	NA	NA
191	.	X	88462611	PAR3	T	C	AFR	M	289	NA	30	289	30	0.905956	0.0940439	NA	NA	NA	NA	NA
192	.	X	88462611	PAR3	T	C	AFR	Both	NA	NA	NA	714	289	0.711864	0.288136	NA	NA	NA	0.284611	8.51652e-46
193	.	X	88462611	PAR3	T	C	AMR	F	56	119	2	231	123	0.652542	0.347458	NA	-0.109427	1.35391e-10	NA	NA
194	.	X	88462611	PAR3	T	C	AMR	M	163	NA	7	163	7	0.958824	0.0411765	NA	NA	NA	NA	NA
195	.	X	88462611	PAR3	T	C	AMR	Both	NA	NA	NA	394	130	0.751908	0.248092	NA	NA	NA	0.306281	4.42784e-38
196	.	X	88462611	PAR3	T	C	SAS	F	67	162	0	296	162	0.646288	0.353712	NA	-0.125112	1.21011e-16	NA	NA
197	.	X	88462611	PAR3	T	C	SAS	M	248	NA	12	248	12	0.953846	0.0461538	NA	NA	NA	NA	NA
198	.	X	88462611	PAR3	T	C	SAS	Both	NA	NA	NA	544	174	0.75766	0.24234	NA	NA	NA	0.307558	5.57506e-54
199	rs6634333	X	140993859	NPR	T	A	ALL	F	120	977	174	1217	1325	0.478757	0.521243	NA	NA	NA	NA	NA
200	rs6634333	X	140993859	NPR	T	A	ALL	M	1007	NA	226	1007	226	0.816707	0.183293	NA	NA	NA	NA	NA
201	rs6634333	X	140993859	NPR	T	A	ALL	Both	NA	NA	NA	2224	1551	0.589139	0.410861	A2	NA	NA	0.33795	3.78164e-151
202	rs6634333	X	140993859	NPR	T	A	EAS	F	42	217	1	301	219	0.578846	0.421154	NA	-0.173524	1.71366e-30	NA	NA
203	rs6634333	X	140993859	NPR	T	A	EAS	M	224	NA	20	224	20	0.918033	0.0819672	NA	NA	NA	NA	NA
204	rs6634333	X	140993859	NPR	T	A	EAS	Both	NA	NA	NA	525	239	0.687173	0.312827	NA	NA	NA	0.339187	2.31556e-58
205	rs6634333	X	140993859	NPR	T	A	EUR	F	22	230	11	274	252	0.520913	0.479087	NA	-0.1877	3.21511e-34	NA	NA
206	rs6634333	X	140993859	NPR	T	A	EUR	M	211	NA	29	211	29	0.879167	0.120833	NA	NA	NA	NA	NA
207	rs6634333	X	140993859	NPR	T	A	EUR	Both	NA	NA	NA	485	281	0.633159	0.366841	NA	NA	NA	0.358254	9.42123e-52
208	rs6634333	X	140993859	NPR	T	A	AFR	F	10	237	95	257	427	0.375731	0.624269	NA	-0.111934	1.09229e-18	NA	NA
209	rs6634333	X	140993859	NPR	T	A	AFR	M	228	NA	91	228	91	0.714734	0.285266	NA	NA	NA	NA	NA
210	rs6634333	X	140993859	NPR	T	A	AFR	Both	NA	NA	NA	485	518	0.483549	0.516451	NA	NA	NA	0.339003	2.15543e-32
211	rs6634333	X	140993859	NPR	T	A	AMR	F	16	153	8	185	169	0.522599	0.477401	NA	-0.182714	1.97018e-22	NA	NA
212	rs6634333	X	140993859	NPR	T	A	AMR	M	146	NA	24	146	24	0.858824	0.141176	NA	NA	NA	NA	NA
213	rs6634333	X	140993859	NPR	T	A	AMR	Both	NA	NA	NA	331	193	0.631679	0.368321	NA	NA	NA	0.336225	4.26333e-29
214	rs6634333	X	140993859	NPR	T	A	SAS	F	30	140	59	200	258	0.436681	0.563319	NA	-0.0596861	0.000240901	NA	NA
215	rs6634333	X	140993859	NPR	T	A	SAS	M	198	NA	62	198	62	0.761538	0.238462	NA	NA	NA	NA	NA
216	rs6634333	X	140993859	NPR	T	A	SAS	Both	NA	NA	NA	398	320	0.554318	0.445682	NA	NA	NA	0.324857	1.49068e-22
217	.	X	154934295	PAR2	T	A	ALL	F	1265	6	0	2536	6	0.99764	0.00236035	NA	NA	NA	NA	NA
218	.	X	154934295	PAR2	T	A	ALL	M	3	1230	0	1236	1230	0.501217	0.498783	NA	NA	NA	NA	NA
219	.	X	154934295	PAR2	T	A	ALL	Both	1268	1236	0	3772	1236	0.753195	0.246805	A2	NA	NA	-0.496423	0
220	.	X	154934295	PAR2	T	A	EAS	F	260	0	0	520	0	1	0	NA	0	NA	NA	NA
221	.	X	154934295	PAR2	T	A	EAS	M	0	244	0	244	244	0.5	0.5	NA	-0.25	5.27906e-55	NA	NA
222	.	X	154934295	PAR2	T	A	EAS	Both	260	244	0	764	244	0.757937	0.242063	NA	-0.0585947	7.50649e-13	-0.5	0
223	.	X	154934295	PAR2	T	A	EUR	F	263	0	0	526	0	1	0	NA	0	NA	NA	NA
224	.	X	154934295	PAR2	T	A	EUR	M	1	239	0	241	239	0.502083	0.497917	NA	-0.247921	2.88198e-53	NA	NA
225	.	X	154934295	PAR2	T	A	EUR	Both	264	239	0	767	239	0.762425	0.237575	NA	-0.0564417	2.77759e-12	-0.497917	0
226	.	X	154934295	PAR2	T	A	AFR	F	338	4	0	680	4	0.994152	0.00584795	NA	-3.41986e-05	0.913374	NA	NA
227	.	X	154934295	PAR2	T	A	AFR	M	0	319	0	319	319	0.5	0.5	NA	-0.25	2.39179e-71	NA	NA
228	.	X	154934295	PAR2	T	A	AFR	Both	338	323	0	999	323	0.755673	0.244327	NA	-0.0596956	9.36144e-17	-0.494152	0
229	.	X	154934295	PAR2	T	A	AMR	F	177	0	0	354	0	1	0	NA	0	NA	NA	NA
230	.	X	154934295	PAR2	T	A	AMR	M	0	170	0	170	170	0.5	0.5	NA	-0.25	7.39889e-39	NA	NA
231	.	X	154934295	PAR2	T	A	AMR	Both	177	170	0	524	170	0.755043	0.244957	NA	-0.0600038	1.50886e-09	-0.5	0
232	.	X	154934295	PAR2	T	A	SAS	F	227	2	0	456	2	0.995633	0.00436681	NA	-1.9069e-05	0.947082	NA	NA
233	.	X	154934295	PAR2	T	A	SAS	M	2	258	0	262	258	0.503846	0.496154	NA	-0.246169	8.95167e-57	NA	NA
234	.	X	154934295	PAR2	T	A	SAS	Both	229	260	0	718	260	0.734151	0.265849	NA	-0.0706755	1.16952e-15	-0.491787	0
235	.	X	154936183	PAR2	G	A	ALL	F	1268	3	0	2539	3	0.99882	0.00118017	NA	NA	NA	NA	NA
236	.	X	154936183	PAR2	G	A	ALL	M	4	1229	0	1237	1229	0.501622	0.498378	NA	NA	NA	NA	NA
237	.	X	154936183	PAR2	G	A	ALL	Both	1272	1232	0	3776	1232	0.753994	0.246006	A2	NA	NA	-0.497198	0
238	.	X	154936183	PAR2	G	A	EAS	F	260	0	0	520	0	1	0	NA	0	NA	NA	NA
239	.	X	154936183	PAR2	G	A	EAS	M	0	244	0	244	244	0.5	0.5	NA	-0.25	5.27906e-55	NA	NA
240	.	X	154936183	PAR2	G	A	EAS	Both	260	244	0	764	244	0.757937	0.242063	NA	-0.0585947	7.50649e-13	-0.5	0
241	.	X	154936183	PAR2	G	A	EUR	F	263	0	0	526	0	1	0	NA	0	NA	NA	NA
242	.	X	154936183	PAR2	G	A	EUR	M	1	239	0	241	239	0.502083	0.497917	NA	-0.247921	2.88198e-53	NA	NA
243	.	X	154936183	PAR2	G	A	EUR	Both	264	239	0	767	239	0.762425	0.237575	NA	-0.0564417	2.77759e-12	-0.497917	0
244	.	X	154936183	PAR2	G	A	AFR	F	341	1	0	683	1	0.998538	0.00146199	NA	-2.13741e-06	0.978399	NA	NA
245	.	X	154936183	PAR2	G	A	AFR	M	0	319	0	319	319	0.5	0.5	NA	-0.25	2.39179e-71	NA	NA
246	.	X	154936183	PAR2	G	A	AFR	Both	341	320	0	1002	320	0.757943	0.242057	NA	-0.0585918	2.19806e-16	-0.498538	0
247	.	X	154936183	PAR2	G	A	AMR	F	177	0	0	354	0	1	0	NA	0	NA	NA	NA
248	.	X	154936183	PAR2	G	A	AMR	M	1	169	0	171	169	0.502941	0.497059	NA	-0.247067	5.40352e-38	NA	NA
249	.	X	154936183	PAR2	G	A	AMR	Both	178	169	0	525	169	0.756484	0.243516	NA	-0.0593	2.01713e-09	-0.497059	0
250	.	X	154936183	PAR2	G	A	SAS	F	227	2	0	456	2	0.995633	0.00436681	NA	-1.9069e-05	0.947082	NA	NA
251	.	X	154936183	PAR2	G	A	SAS	M	2	258	0	262	258	0.503846	0.496154	NA	-0.246169	8.95167e-57	NA	NA
252	.	X	154936183	PAR2	G	A	SAS	Both	229	260	0	718	260	0.734151	0.265849	NA	-0.0706755	1.16952e-15	-0.491787	0
